# Cancers modulate p53 truncal neoantigen display to evade T cell detection

**DOI:** 10.1101/2025.11.26.690562

**Authors:** Koji Haratani, Bruce Reinhold, Jonathan S. Duke-Cohan, Caroline G. Fahey, Kemin Tan, Robert J. Mallis, Alexander Gusev, Kenneth L. Kehl, Jia Luo, Elizabeth L. Holliday, Daniel J. Masi, Allyson Karmazyn, Katarzyna J. Zienkiewicz, Connor J. Hennessey, Rafael B. Blasco, Tran C. Thai, Grace M. Gibbons, Sophie Kivlehan, Patrick Lizotte, Cloud P. Paweletz, Andrew J. Aguirre, Keith L. Ligon, Roberto Chiarle, Matthew J. Lang, David A. Barbie, Ellis L. Reinherz

## Abstract

*TP53* mutations are early truncal events across cancers^1,2^. These are perceived to encode tumour-specific neoantigens representing prime cytotoxic T lymphocyte (CTL) targets^3,4^. However, studies systematically examining the physical cell surface display of p53 peptides bound to major histocompatibility complex molecules (pMHC), their relative antigenicity, and resultant immunogenicity have yet to be conducted. Here, we develop an epitope discovery platform using p53-reconstituted lung cancer cells as well as various tumour cells as pMHC sources. Combining data-independent acquisition mass spectrometry (MS), nanoscale chromatography, and peptide detection based on probabilistic measure and three-dimensional ion visualization techniques allows attomole sensitivity identification of pMHCs. This approach excluded ∼97% of algorithm-based virtual p53 immunopeptidomes, highlighting that only a few p53 pMHCs can be presented by common human MHC (human leukocyte antigen, [HLA]) alleles. Strikingly, surface expressed neoantigens are restricted to the corresponding set of such limited self-p53 peptide arrays and unaffected by enhancing p53 proteasomal turnover. Further curtailment of MS-validated, high affinity p53 neoepitopes that are structurally deviant from self-pMHC occurs in established tumours due to immune selection against the antigen presenting MHC allele or by a novel mechanism involving p53 neoepitope destruction by endoplasmic reticulum aminopeptidase 1 (ERAP1). In contrast, given the extremely weak MHC affinity and resultant short-lived cell surface pMHC expression, the common p53 neoepitope R175H/HLA-A*02:01 escapes immune selection despite CTL with high quality T-cell receptors. Rigorous tumour-protective immunoediting makes effective truncal neoepitope targeting a challenge, requiring attentive MS analysis and functional vetting to focus protective cytolytic responses.
