## Supplementary Data File 1 for "Cancers modulate p53 truncal neoantigen display to evade T cell detection"

### Sheet: Cover Sheet
p53 sequence	Shows detected peptides on wild type p53 and expected positions of R175H and R248X mutant peptides
targeted p53 wt and mut	A list of all the wild type and mutant peptides from TP53 predicted to be binders, synthesized and characterized by DDA and DIA, hence incorporated in target file
HLA-A*03:01 predicted binders	Subset of wild type p53 peptides targeted and detected that are predicted to bind A*03:01, an HLA allele that was later identified as mutated and not expressed as protein in H2228 cells.
HLA-A*02:01 reference set	A small set of common peptide reference patterns used to check recovery from HLA-A*02:01-restricted immune peptidomes
HLA-A*03:01 reference set	Hit files for a set of HLA-A*03:01 binding peptides downloaded from https//swathatlas.org showing COV318 cells are positive for these peptides

### Sheet: p53 sequence
MEEPQSDPSVEPPLSQETFSDLW24KLLPENNVLSPLPSQAMDDLMLSPDDIEQWFTEDPGPDEAPRMPEAAPPVAPAPAAPTPAAPAPAPSWPLSSSVPSQKTYQGSYGFRLGFLHSGTAKSVTCTYSPALNKMFCQLA139KTCPVQLWVDSTPPPGTRV158RAMAIYKQSQHMTEVVR175RCPHHERCSDSD187GLAPPQHLIRVEGNLRVEYLDDRNTFRHSVV218VPYEPPEVGSDCTTIHYNYMCNSSCMG245GMN248R249RPILTIITLEDSSGN264LLGRNSFEVRVCACPGRDRRTEEENLRKKGEPHHELPPGSTKRALPNNTSSSPQPKKKPLDGEYFTLQIRGRERFEMFRELNEALELKDAQAGKEPGGSRAHSSHLK…
red bold underline are epitopes observed here in H2228 system
black bold underline are epitopes observed in other cell systems restricted by other HLA alleles
black underline denotes unmutated peptide segment corresponding to the R175H neoantigen
dashed underline shows position of GMNRRPILTI 10mer and its conflict with the generation of the RPILTIITL epitope.
The methionine at position 246 undergoes facile oxidation during electrospray LC-MS making detection insensitive for wild type and some mutant 10mer R248X peptides (see Supplemental Discussion 2 for details). The 9mer R248X sequences are substantially less likely to bind than the 10mers by netMHCpan 4.1 predictions (above).

### Sheet: targeted p53 wt and mut
TPPPGTRVRA	RVRAMAIYK	RPILTIITLE	TRVRAMAIYK	TRFRAMAIYK	KKPLDGEYFTL	APAPSWPLS	STPPPGTRF	VVPZEPPEV	YLDDRNTF	SSSVPSQKTY	SDGLAPPQHLI	PPGTRFRAm
IRVEGNLRV	STPPPVTRVR	MGSMNRRPIL	RELNEALELK	APAPSWPL	GTRFRAMAIYK	KLLPENNV	NTFRHSVV	NRSPILTII	GRNSFEVHV	MNQRPILTI	NLLGRNSFEV	GSmNRRPIL
NTFRHSVVV	SSPQPKKKPL	QHLIRVEGNL	MPEAAPPV	APRMPEAA	TPAAPAPAPS	VPYEPPEV	RMPEAAPPV	VVPYEPPEV	MNRSPILTI	RELNEALEL	TZTYSPALNK	HYNYmZNSF
GRNSFEVRV	STPPPGTRFR	VTRVRAMAIY	GTRVLAMAIYK	GTRVRAMAIYK	NTFRHSVVVPY	APSWPLSSS	KPLDGEYF	PLSSSVPSQK	SWPLSSSVPS	APAPAPSWPLS	QLAKTZPVQL	SQAMDDLmL
RVLAMAIYK	KMFZQLAKT	TPPPGTRVRAM	TPPPVTRVRAM	APSWPLSS	MPEAAPPVA	LSSSVPSQK	SPILTIITL	LAKTZPVQL	FLHSGTAKSV	LPENNVLSPL	MNRSPILTII	GLAPPQHLFRV
STPPPGTRVR	RSPILTIITL	APPVAPAPA	WKLLPENNVL	LLGRNSFEVHV	ALNKMFZQLAK	AAPPVAPAPAA	HHELPPGST	TAKSVTZTY	EPPLSQETF	APAPSWPLSSS	GPDEAPRMPEA	GMNLRPILTI
LELKDAQAGK	RFEMFREL	GTRFRAMAIY	TPPPGTRFRAM	VEYLDDRNTF	LAPPQHLI	FEMFRELNEAL	VPYEPPEVG	APSWPLSSSV	TLEDSSGNLL	SQETFSDLW	TYSPALNKMF	GMNQRPILTI
NTSSSPQPKK	TRFRAMAIY	RLGFLHSGTAK	FRHSVVVPYE	APPVAPAPAA	TRVEGNLRVEY	GLAPPQHLT	LPSQAMDDL	LGFLHSGTAK	KTYQGSYGF	MFRELNEAL	EYLDDRNTF	MPILTIITL
KKKPLDGEY	DRNTFRHSV	APAPAAPTP	EAAPPVAPA	HLTRVEGNLRV	LWKLLPENNVL	APAAPTPAAPA	FRELNEAL	APPQHLIRV	MPEAAPPVAPA	TFSDLWKLL	SPLPSQAMDDL	GLAPPQYLIRV
TRVRAMAIY	LAPPQHLTRV	APTPAAPAP	FRELNEALEL	YQGSYGFRLGF	TYSPALNK	APAPAAPTPAA	SSVPSQKTY	LAPPQHLTR	ZTYSPALNK	ALNKMFZQL	KPLDGEYFTL	KTYPVQLWV
GLAPPQHLTR	DSTPPPGTRVL	GLAPPQHLTRV	RVRAMAIYKQ	APAPAAPTPA	IRVEGNLRVEY	TPPPGTRVL	WVDSTPPPV	LLGRNSFEV	PLDGEYFTL	VVVPZEPPEV	GMNWRPILTI
YQGSYGFRL	ALELKDAQAGK	TYQGSYGFRL	TPPPGTRV	APAAPTPAAP	LHSGTAKSV	PPGTRVLAM	GSYGFRLGF	TRVLAMAIY	SYGFRLGFL	PAPSWPLSSSV	LLPENNVLSPL
TPPPVTRVRA	APAAPTPAA	RVLAMAIYKQ	MAIYKQSQHM	APTPAAPAPA	SQETFSDLWKL	LSPLPSQAM	APAPAPSWPL	ERZSDSDGL	SQKTYQGSY	VVVPYEPPEV	FZQLAKTZPV
STPPPGTRVLA	LRPILTIITL	APAPAPSW	NRSPILTIITL	TPPPVTRV	SPALNKMF	NTSSSPQPK	TPPPGTRVLA	NSFEVLVZA	NSFEVHVZA	KTZPVQLWV	WRPILTIITL
NRRPILTII	RFRAMAIYK	RRPILTIITL	SPLPSQAM	AAPAPAPSW	VLAMAIYK	GLAPPQHLI	VTZTYSPAL	RMPEAAPPVA	TPAAPAPAPSW	APRMPEAAPPV	LPSQAMDDLML
KKPLDGEYF	DRRTEEENL	SSSPQPKKKPL	LLGRNSFEVLV	HLIRVEGNLRV	SVPSQKTY	LEDSSGNLL	APAPSWPLSS	LSQETFSDL	NQRPILTII	SPDDIEQWF	QLWVDSTPPPV
GLAPPQHLIR	TRVLAMAIYK	YLDDRNTFR	GLAPPQHL	VTRVRAMAIYK	STPPPGTRV	RVEYLDDRNTF	APPQHLTRV	KLLPENNVL	YSPALNKMF	ETFSDLWKL	FEMFRELNEA
FRHSVVVPY	QHLTRVEGNL	GLAPPQHLIRV	VTZTYSPALNK	GPDEAPRM	VLSPLPSQA	STPPPVTRV	GRNSFEVLV	RPILTIITL	MNLRPILTI	TPPPGTRVLAM	TZTYSPALNKM
AIYKQSQHM	QRPILTIITL	TFRHSVVVPY	PPPGTRVL	TPPPGTRF	NRSPILTI	RHSVVVPY	TYSPALNKM	TTIHYNYM	AAPAPAPSWPL	MNWRPILTI	SPALNKMFZQL
MAIYKQSQH	ELPPGSTKRAL	KTYQGSYGFR	ERFEMFREL	NRRPILTIITL	YSPALNKM	WPLSSSVPS	STPPPGTRVL	VLSPLPSQAM	NSFEVRVZA	VEPPLSQETF	IHYNYMZNSF

### Sheet: HLA-A0301 predicted binders
Targeted wild type 53 binding HLA-A0301 by NetMHCpan 4.1a	Peptide	EL_Rank	BA_Rank
	CTYSPALNK	0.0093	0.0189
	TCTYSPALNK	0.0149	0.052
	RVRAMAIYK	0.0278	0.0109
	VTCTYSPALNK	0.0313	0.1406
	RLGFLHSGTAK	0.1332	0.1628
	KTYQGSYGFR	0.2069	0.1605
	RELNEALELK	0.2468	0.4805
	LSSSVPSQK	0.2514	0.6483
	ALELKDAQAGK	0.5247	1.5517
	GLAPPQHLIR	0.536	1.4977
	ALNKMFCQLAK	0.5746	0.2477
	NTSSSPQPK	0.8853	2.1241
	TRVRAMAIYK	0.9344	0.1065
	LELKDAQAGK	1.0256	1.1263
	NTSSSPQPKK	1.0478	2.3838
	TCTYSPALNKM	1.0987	1.8902
	GTRVRAMAIYK	1.1841	0.4374
	TYSPALNK	1.2155	2.0294
	RVRAMAIYKQ	1.4928	0.2782
	STPPPGTRVR	1.6952	7.4958
	KTYQGSYGF	1.8132	3.2335
	YLDDRNTFR	1.9923	3.7355
	LGFLHSGTAK	2.936	1.4988
	PLSSSVPSQK	2.0852	1.9111

### Sheet: A201 ref
A2 reference set
ILDPHVVLL
ALLDRIVSV
ALMPVLNQV
ALWDKLFNL
ALLDKLYAL
ALLGGLVNV
YLLPAIVHI
KLLEPVLLL
SLLDEFYKL
TLIEDILGV
FLDGNEMTL
ALNEKLVNL
FLPPYTFQI
AMAPGTVTV
SLAQYLINV
SLLSHVEQL
FLDGNELTL
QLVDIIEKV
SLASLLVSV
NLAEKLIGV
ALSGHLETV
ALAPGLPTA
SLFGGSVKL
ALFPGVALL
TLDDLIAAV
SLLDKIIGA
KLGSVPVTV
SLDQPTQTV
AIAPIIAAV
TLWVDPYEV
LLGPPPVGV
FTWEGLYNV
GLDIDGIYRV
KIADFGWSV
TLSEVTNQL
LLIENVASL
ALASVIMGL
ALASHLIEA
LLIPGLATA
KILPTLEAV
FVFPGELLL
ALLGDLTKA
ILTDITKGV
AMAASPHAV
KLDVGNAEV
GLKNGVPAV
VLHDISSLL
GLDRLNVTV
MVAPAVASV
LLDRFLATV
LLDVPTAAV
RIIDVVYNA
GLAAGGIVAV
ALAAALAHI
GLFQGKTPL
FASHVSPEV
LLGPRLVLA
KVAPAPAVV
AMTQLLAGV
LLLDVPTAAVQA
ALVVQVAEA
SLGKVFGV
GLVAGGIIGA

### Sheet: A0301 ref on COV318
COV-318	Label	ref pos	peptide seq	m/z	P sc	P pr	Xic sc	Xic pr	pr sc	#>0.33	el dif	P/X prom
	A03	1	FVYPGNPLRH	400.549	787	377	788	319	786	1	0	1.182
	A03	3	RTYLPSQVSR	402.891	430	145	429	1090	429	1	0	0.133
	A03	4	RQYDKFLTH	403.212	413	109	413	738	413	1	0	0.148
	A03	5	ILFPHQPLSR	403.236	778	122	779	1137	777	1	0	0.107
	A03	6	IALWPPVREK	403.577	940	629	941	34	939	1	0	18.5
	A03	7	RVAPAHGLFLK	403.58	565	237	564	6741	564	1	0	0.035
	A03	9	KVWSDPFGRK	407.224	672	252	673	4283	671	1	0	0.059
	A03	10	GTFGGLGSK	412.219	351	2434	351	10818	350	1	0	0.225
	A03	11	GLFQGKTPLRK	415.587	465	78	464	2000	464	1	0	0.039
	A03	12	VVYSGLENIKK	417.243	556	1086	556	9916	555	1	0	0.11
	A03	13	VLRDNIQGITK	419.582	421	260	421	1455	420	1	0	0.179
	A03	14	RVWDVESGSLK	425.895	650	492	651	1009	648	1	1	0.488
	A03	15	RVQEAVESMVK	425.896	479	4869	479	36825	479	1	0	0.132
	A03	17	RTVLKNLSLLK	428.95	570	96	570	4552	569	1	0	0.021
	A03	19	IVAGSLITK	451.289	478	1043	479	6250	477	1	0	0.167
	A03	20	RVYSPPEWISR	463.914	905	367	906	1389	904	1	0	0.264
	A03	21	GTSELLLAK	466.277	540	115	542	1017	541	1	1	0.113
	A03	22	VISPPTVPK	469.289	566	494	566	1884	565	1	0	0.262
	A03	25	TLFASPLAK	474.282	804	225	803	806	803	1	0	0.279
	A03	26	VINSIPLAK	477.803	553	300	553	943	552	1	0	0.318
	A03	27	ATDPNILGR	478.762	436	273	436	1776	434	1	1	0.154
	A03	28	SVAQLLLSK	479.8	785	121	785	357	784	1	0	0.339
	A03	29	ALYGVVNVK	481.787	654	313	654	767	654	1	0	0.408
	A03	30	LTGPVMPVR	485.281	659	505	660	3307	659	1	0	0.153
	A03	31	SIFVPGTQK	488.777	585	437	585	241	584	1	0	1.813
	A03	32	KVSASPLLY	489.287	768	481	768	2811	767	1	0	0.171
	A03	34	KIGDFGLTK	489.785	552	731	553	9775	552	1	0	0.075
	A03	35	GLNNKTIGY	490.264	438	195	438	3903	437	1	0	0.05
	A03	36	VLADVILLK	492.329	1014	285	1013	857	1013	1	0	0.333
	A03	37	ATFTNVFGK	492.761	803	97	803	1723	802	1	0	0.056
	A03	38	GQYGNPLNK	495.754	360	3741	361	10778	360	1	0	0.347
	A03	39	ATFPLSVQK	495.785	689	474	689	3235	688	1	0	0.147
	A03	40	KLADFGLAR	495.79	612	133	613	2596	611	1	0	0.051
	A03	41	KIADFGLAR	495.79	612	124	613	2596	611	1	0	0.048
	A03	42	ILYPATTGR	496.282	484	1056	484	3001	483	1	0	0.352
	A03	43	ATGDMSGLLK	496.758	592	862	593	5593	591	1	0	0.154
	A03	44	KLLPSVVLK	498.844	680	238	680	6864	679	1	0	0.035
	A03	45	GTMTGMLYK	501.243	662	4391	663	30344	662	1	0	0.145
	A03	48	GTLSSWNLK	503.272	746	109	746	1999	745	1	0	0.055
	A03	49	ALFLTLTTK	504.31	1015	4279	1016	28948	1015	1	0	0.148
	A03	50	SLAEILLKK	507.832	783	172	784	1192	782	1	0	0.144
	A03	51	AVLSWKLAK	508.319	759	147	759	1271	758	1	0	0.116
	A03	52	VLGQFLVLK	508.829	1113	96	1113	905	1113	1	0	0.106
	A03	53	KVANIILSY	510.808	901	1789	901	14821	900	1	0	0.121
	A03	54	GTYQPLSTR	511.767	373	4395	373	11003	373	1	0	0.399
	A03	55	AMLDTVVFK	512.281	937	586	938	5460	936	1	0	0.107
	A03	56	VSFPIGIYK	512.297	1073	599	1073	3780	1072	1	0	0.158
	A03	57	KIFSGVFVK	512.813	757	351	757	8993	755	1	1	0.039
	A03	58	RLAGMTLTY	513.276	869	400	870	3513	869	1	0	0.114
	A03	59	VLYNGFTGR	513.772	659	1366	660	5306	659	1	0	0.257
	A03	60	GLMGFIVYK	514.286	1210	939	1211	7104	1209	1	0	0.132
	A03	61	IIYPTAPPR	514.3	659	121	660	970	658	1	0	0.125
	A03	62	GLTDVILYH	515.782	945	135	945	2690	944	1	0	0.05
	A03	63	VLYPSAQEK	517.779	381	195	381	810	380	1	0	0.241
	A03	64	IVLELIPLK	519.352	1231	63	1231	848	1230	1	0	0.074
	A03	65	QTYVGITEK	519.777	395	2126	396	15490	395	1	0	0.137
	A03	66	VVFPFPVNK	523.805	1103	245	1103	3673	1102	1	0	0.067
	A03	67	SLADFQIEK	525.777	755	243	755	2617	754	1	0	0.093
	A03	69	QIFNGTFVK	527.29	800	1483	800	8780	799	1	0	0.169
	A03	70	SIGDIFLKY	528.292	1249	440	1250	2152	1248	1	0	0.204
	A03	71	GTLSGWILSK	531.303	1042	136	1042	1168	1041	1	0	0.116
	A03	72	AVMGAYVLLK	532.812	1013	167	1013	1847	1011	1	1	0.09
	A03	73	RVGALYLLY	534.316	1240	290	1241	1568	1239	1	0	0.185
	A03	74	SLMHSFILK	538.302	875	94	876	3139	874	1	0	0.03
	A03	75	TLYEGGYFK	539.266	787	213	788	589	786	1	0	0.362
	A03	77	GLYEFPLNK	540.79	966	153	967	1535	966	1	0	0.1
	A03	78	KVNIVPVIAK	540.861	592	49	594	2061	592	1	0	0.024
	A03	79	VLAPEGSVANK	542.803	305	197	306	2567	304	1	0	0.077
	A03	80	LVFPSEIVGK	544.821	1010	690	1010	3395	1009	1	0	0.203
	A03	81	VLYENPNLK	545.301	544	178	544	876	543	1	0	0.203
	A03	82	QIFIPMVNK	545.31	967	214	967	613	966	1	0	0.349
	A03	83	SIFDGRVVAK	546.314	592	241	593	2187	591	1	0	0.11
	A03	84	KLFPGSPAIY	546.808	1022	103	1023	1302	1020	1	1	0.079
	A03	85	VLSSFVLAEK	546.819	854	236	854	736	853	1	0	0.321
	A03	87	ALAEYVIYR	549.303	883	2096	883	14146	882	1	0	0.148
	A03	88	QLYDKGLVY	549.795	828	537	828	8823	827	1	0	0.061
	A03	89	SVYVYKVLK	549.832	617	154	618	1543	617	1	0	0.1
	A03	90	GTLEQWIEK	552.29	894	211	894	4377	893	1	0	0.048
	A03	91	KVNDILELY	553.808	980	131	980	729	979	1	0	0.18
	A03	92	VLAPEGSVPNK	555.811	395	622	395	5579	394	1	0	0.111
	A03	93	ATGSWDSFLK	556.275	1059	2989	1060	16120	1058	1	0	0.185
	A03	94	KTYGEIFEK	557.793	550	2767	551	51424	550	1	0	0.054
	A03	95	ATYNKQPMY	558.263	483	113	484	1029	483	1	0	0.11
	A03	96	VVLGQFLVLK	558.363	1287	167	1288	1581	1286	1	0	0.106
	A03	97	RVYVGSIYY	560.295	915	254	915	4159	914	1	0	0.061
	A03	98	ATYEAGALSLK	562.303	655	126	656	756	654	1	0	0.167
	A03	99	RLSDTLLFY	564.308	1252	1397	1253	21013	1251	1	0	0.066
	A03	100	ALYSVYRQK	564.314	444	106	445	1805	443	1	0	0.059
	A03	101	RVLPYPFTH	565.311	860	253	861	3790	859	1	0	0.067
	A03	102	GLYEFFRAK	565.803	1004	114	1005	1851	1003	1	0	0.062
	A03	103	KLIDIVSSQK	565.843	480	446	481	7449	480	1	0	0.06
	A03	104	KVFDGIPPPY	566.806	992	2089	991	4395	991	1	0	0.475
	A03	105	QIFVKTLTGK	567.848	594	510	595	6893	594	1	0	0.074
	A03	106	AVYVPFWQK	569.308	1185	574	1185	4030	1184	1	0	0.142
	A03	107	AIYATIPVYK	569.829	908	127	908	2768	907	1	0	0.046
	A03	108	KIADRFLLY	569.835	1033	1515	1034	24036	1032	1	0	0.063
	A03	109	TLYFNTQEK	572.288	592	122	593	894	591	1	0	0.136
	A03	110	GVIGQDGLLFK	573.83	1014	95	1015	841	1013	1	0	0.113
	A03	111	IIFDRPLLY	575.337	1272	115	1273	722	1271	1	0	0.159
	A03	112	VTYVPVTTFK	577.826	863	117	866	605	862	1	0	0.193
	A03	113	SVYSPSGPVNR	581.796	429	282	427	1279	425	1	3	0.22
	A03	114	ALLDGSNVVFK	581.827	909	860	910	12993	908	1	0	0.066
	A03	115	ALIDYENSNK	583.788	447	129	448	511	446	1	0	0.252
	A03	116	IQFNPPLSEK	586.819	798	648	798	1809	797	1	0	0.358
	A03	117	KVYENYPTY	588.782	658	2847	658	18220	658	1	0	0.156
	A03	118	IQNDRQLQY	589.302	424	129	424	1623	423	1	0	0.079
	A03	119	ALWGGTQPLLK	592.345	1035	90	1036	1097	1034	1	0	0.082
	A03	120	YIYDGELVSK	593.803	724	2442	725	8094	724	1	0	0.302
	A03	121	LLDIQSSGRAK	594.341	346	103	346	2327	344	1	1	0.044
	A03	122	SVYYNEATGGK	594.78	347	1530	348	8560	346	1	0	0.179
	A03	123	AVFGPDGTLLAK	594.835	905	110	906	1229	903	1	1	0.09
	A03	124	KLLNYAPLEK	594.853	670	399	671	7535	669	1	0	0.053
	A03	125	AQYSPQQLAGK	595.812	470	875	470	6707	468	1	1	0.13
	A03	127	VVYQYWNTK	600.806	813	583	814	3899	812	1	0	0.15
	A03	128	ALIEELLLYK	602.863	1383	43	1383	1015	1382	1	0	0.042
	A03	129	RLYFSQQTY	603.301	806	419	807	3360	805	1	0	0.125
	A03	130	SIWSHQMYY	607.769	1095	46	1096	262	1094	1	0	0.176
	A03	131	AIYGGTYMLNK	615.813	810	133	811	609	809	1	0	0.218
	A03	132	GLFEVGAGWIGK	617.335	1304	257	1305	1615	1303	1	0	0.159
	A03	133	VLQAADILLYK	623.874	1144	219	1145	2958	1143	1	0	0.074
	A03	134	RVQEAVESMVK	638.34	478	180	479	10532	478	1	0	0.017
	A03	135	AVFPNEDGSLQK	652.828	627	184	628	2371	625	1	1	0.078
