## Supplementary Data File 3 for "Cancers modulate p53 truncal neoantigen display to evade T cell detection"

### Sheet: a, HLA allotypes
a, Results of high-resolution HLA genotyping of genomic DNA derived from H2228 cells.
Exon sequences (top) and corresponding amino acid sequences (bottom) are shown for each HLA allele. In exon sequences, each exon is alternately colored by grey and white. In amino-acid sequences, “*” denotes termination of amino-acid translation.

### Sheet: b, HLA-A03 FCM
b, Negative HLA-A*03 protein expression on H2228 cell surface.
Left: Flow cytometry data of HLA-A*03 expression on indicated cells. Caski cells were used as a positive control of HLA-A*03 protein expression. Data are representative of two independent biological replicates.
Right: Flow cytometry data of HLA-ABC expression on H2228 cells.
