## Supplementary Data File 8 for "Cancers modulate p53 truncal neoantigen display to evade T cell detection"

### Sheet: Cover Sheet
GLAPPQHLFRV	Consensus clonotype list in GLAPPQHLFRV/A*02:01-dextramers–positive CD8+ T cells expanded by a 2-week coculture with GLAPPQHLFRV-pulsed autologous A*02:01-positive dendritic cells (from a healthy donor 888299768).
GLAPPQHLIRV	Consensus clonotype list in CD8+ T cells after a 2-week coculture with GLAPPQHLIRV-pulsed autologous A*02:01-positive dendritic cells (from a healthy donor 888299768). This data was prepared as a negative control with non-expanded polyclonal naïve T cell population from the same donor.

### Sheet: GLAPPQHLFRV
clonotype_id	consensus_ids	frequency	proportion	tra_cdr3s	tra_cdr3_nts	tra_v_genes	tra_d_genes	tra_j_genes	tra_c_genes	trb_cdr3s	trb_cdr3_nts	trb_v_genes	trb_d_genes	trb_j_genes	trb_c_genes
clonotype1	clonotype1_consensus_2;clonotype1_consensus_1	31	0.96875	CATDAGNQFYF	TGTGCTACGGACGCCGGTAACCAGTTCTATTTT	TRAV17		TRAJ49	TRAC	CASRGEGGETQYF	TGTGCCAGCAGGGGGGAGGGAGGAGAGACCCAGTACTTC	TRBV28		TRBJ2-5	TRBC2
clonotype2	clonotype2_consensus_3	1	0.03125							CSARDIRAADEQFF	TGCAGTGCTAGAGATATAAGGGCCGCCGATGAGCAGTTCTTC	TRBV20-1		TRBJ2-1	TRBC2

### Sheet: GLAPPQHLIRV
clonotype_id	consensus_ids	frequency	proportion	tra_cdr3s	tra_cdr3_nts	tra_v_genes	tra_d_genes	tra_j_genes	tra_c_genes	trb_cdr3s	trb_cdr3_nts	trb_v_genes	trb_d_genes	trb_j_genes	trb_c_genes
clonotype1	clonotype1_consensus_2;clonotype1_consensus_1	3	0.0267857	CAGQTNAGGTSYGKLTF	TGTGCTGGGCAGACTAATGCTGGTGGTACTAGCTATGGAAAGCTGACATTT	TRAV35		TRAJ52	TRAC	CSVEDGYEQYF	TGCAGCGTTGAAGATGGCTACGAGCAGTACTTC	TRBV29-1		TRBJ2-7	TRBC2
clonotype2	clonotype2_consensus_4;clonotype2_consensus_3	3	0.0267857	CAGINAGNNRKLIW	TGTGCAGGGATAAATGCTGGCAACAACCGTAAGCTGATTTGG	TRAV13-2		TRAJ38	TRAC	CASSPYGQADEQFF	TGTGCCAGCAGCCCGTACGGTCAGGCCGATGAGCAGTTCTTC	TRBV7-9		TRBJ2-1	TRBC2
clonotype3	clonotype3_consensus_6;clonotype3_consensus_5	3	0.0267857	CAMREGATGGFKTIF	TGTGCAATGAGAGAGGGAGCTACTGGAGGCTTCAAAACTATCTTT	TRAV14/DV4		TRAJ9	TRAC	CASSLQLAGGRSDTQYF	TGTGCCAGCAGCCTTCAATTAGCGGGAGGGCGGTCAGATACGCAGTATTTT	TRBV3-1		TRBJ2-3	TRBC2
clonotype4	clonotype4_consensus_7	2	0.0178571							CASSLGPNEKLFF	TGTGCCAGCAGCTTAGGTCCAAATGAAAAACTGTTTTTT	TRBV7-8		TRBJ1-4	TRBC1
clonotype5	clonotype5_consensus_8	2	0.0178571							CASSFGTGNQPQHF	TGTGCCAGCTCCTTTGGGACAGGGAATCAGCCCCAGCATTTT	TRBV11-3	TRBD1	TRBJ1-5	TRBC1
clonotype6	clonotype6_consensus_10;clonotype6_consensus_9	2	0.0178571	CAVPATGRRALTF	TGTGCCGTGCCGGCTACGGGCAGGAGAGCACTTACTTTT	TRAV12-2		TRAJ5	TRAC	CASSNRLAGASDEQFF	TGTGCCAGCAGCAACCGACTAGCGGGAGCTTCCGATGAGCAGTTCTTC	TRBV11-2		TRBJ2-1	TRBC2
clonotype7	clonotype7_consensus_12;clonotype7_consensus_11	2	0.0178571	CALSGGYQKVTF	TGTGCTCTATCTGGGGGTTACCAGAAAGTTACCTTT	TRAV16		TRAJ13	TRAC	CASSPLAGNSYNEQFF	TGTGCCAGCAGCCCTCTAGCGGGAAACTCCTACAATGAGCAGTTCTTC	TRBV7-9		TRBJ2-1	TRBC2
clonotype8	clonotype8_consensus_13	1	0.00892857							CSVEDGYEQYF	TGCAGCGTGGAGGACGGCTACGAGCAGTACTTC	TRBV29-1		TRBJ2-7	TRBC2
clonotype9	clonotype9_consensus_14	1	0.00892857							CSAHRANTEAFF	TGCAGCGCACACAGAGCGAACACTGAAGCTTTCTTT	TRBV29-1		TRBJ1-1	TRBC1
clonotype10	clonotype10_consensus_15	1	0.00892857							CSVTLLNTEAFF	TGCAGCGTGACCTTATTGAACACTGAAGCTTTCTTT	TRBV29-1		TRBJ1-1	TRBC1
clonotype11	clonotype11_consensus_16	1	0.00892857							CSAKPEGQPQHF	TGCAGTGCTAAGCCGGAGGGTCAGCCCCAGCATTTT	TRBV20-1		TRBJ1-5	TRBC1
clonotype12	clonotype12_consensus_18;clonotype12_consensus_17	1	0.00892857	CAEIPPARNQGGKLIF	TGTGCAGAGATCCCTCCTGCGAGGAACCAGGGAGGAAAGCTTATCTTC	TRAV5		TRAJ23	TRAC	CSVRASQGTQYF	TGCAGCGTTCGGGCCAGTCAGGGGACCCAGTACTTC	TRBV29-1		TRBJ2-5	TRBC2
clonotype13	clonotype13_consensus_19	1	0.00892857							CAWSVLSGTEQYF	TGTGCCTGGAGTGTACTTAGCGGGACCGAGCAGTACTTC	TRBV30		TRBJ2-7	TRBC2
clonotype14	clonotype14_consensus_20	1	0.00892857	CAGVSPNDYKLSF	TGTGCAGGAGTATCCCCTAACGACTACAAGCTCAGCTTT	TRAV27		TRAJ20	TRAC
clonotype15	clonotype15_consensus_22;clonotype15_consensus_21	1	0.00892857	CLVAYSGAGSYQLTF	TGCCTCGTGGCATACTCTGGGGCTGGGAGTTACCAACTCACTTTC	TRAV4		TRAJ28	TRAC	CASSLGGEQYF	TGTGCCAGCAGCTTAGGAGGCGAGCAGTACTTC	TRBV5-4		TRBJ2-7	TRBC2
clonotype16	clonotype16_consensus_24;clonotype16_consensus_23	1	0.00892857	CATGTGGFKTIF	TGTGCTACGGGTACTGGAGGCTTCAAAACTATCTTT	TRAV17		TRAJ9	TRAC	CGGMPGQNTEAFF	TGCGGGGGTATGCCGGGACAGAACACTGAAGCTTTCTTT	TRBV20-1		TRBJ1-1	TRBC1
clonotype17	clonotype17_consensus_26;clonotype17_consensus_25	1	0.00892857	CAMREGLLSGSARQLTF	TGTGCAATGAGAGAGGGCCTCCTTTCTGGTTCTGCAAGGCAACTGACCTTT	TRAV14/DV4		TRAJ22	TRAC	CATHGDTEAFF	TGTGCCACCCATGGGGACACTGAAGCTTTCTTT	TRBV10-3		TRBJ1-1	TRBC1
clonotype18	clonotype18_consensus_27	1	0.00892857							CASSSIGELFF	TGTGCCAGCAGCTCTATCGGGGAGCTGTTTTTT	TRBV7-2		TRBJ2-2	TRBC2
clonotype19	clonotype19_consensus_28	1	0.00892857							CASSSTVNEQYF	TGTGCCAGCAGTTCAACCGTCAACGAGCAGTACTTC	TRBV27		TRBJ2-7	TRBC2
clonotype20	clonotype20_consensus_29	1	0.00892857							CASSLARRTQYF	TGCGCCAGCAGCTTGGCGCGTCGTACGCAGTATTTT	TRBV5-1		TRBJ2-3	TRBC2
clonotype21	clonotype21_consensus_30	1	0.00892857							CASSQDEDEQFF	TGTGCCAGCAGCCAAGATGAAGATGAGCAGTTCTTC	TRBV4-2		TRBJ2-1	TRBC2
clonotype22	clonotype22_consensus_32;clonotype22_consensus_31	1	0.00892857	CAASAGGKLIF	TGTGCAGCAAGCGCGGGAGGAAAGCTTATCTTC	TRAV29/DV5		TRAJ23		CSARKGTGSYEQYF	TGCAGTGCTAGAAAGGGGACAGGATCCTACGAGCAGTACTTC	TRBV20-1	TRBD1	TRBJ2-7
clonotype23	clonotype23_consensus_34;clonotype23_consensus_33	1	0.00892857	CAVVGEGRGSTLGRLYF	TGTGCTGTGGTTGGGGAGGGCAGAGGCTCAACCCTGGGGAGGCTATACTTT	TRAV8-3		TRAJ18	TRAC	CASSPGPYEQYF	TGTGCCAGCAGTCCCGGACCCTACGAGCAGTACTTC	TRBV28		TRBJ2-7	TRBC2
clonotype24	clonotype24_consensus_35	1	0.00892857							CASSEWQVYEQYF	TGTGCCAGCAGTGAGTGGCAGGTCTACGAGCAGTACTTC	TRBV6-1		TRBJ2-7	TRBC2
clonotype25	clonotype25_consensus_36	1	0.00892857							CSATLPGQVTYEQYF	TGCAGTGCAACCCTTCCCGGACAGGTAACCTACGAGCAGTACTTC	TRBV20-1		TRBJ2-7	TRBC2
clonotype26	clonotype26_consensus_37	1	0.00892857							CASNLATGNEQFF	TGTGCCAGCAACCTCGCCACAGGGAATGAGCAGTTCTTC	TRBV28		TRBJ2-1	TRBC2
clonotype27	clonotype27_consensus_38	1	0.00892857							CASSSTPDTQYF	TGTGCCAGCAGCTCCACTCCCGATACGCAGTATTTT	TRBV7-8		TRBJ2-3	TRBC2
clonotype28	clonotype28_consensus_39	1	0.00892857							CASSAGGSEQYF	TGTGCCAGCAGCGCGGGAGGGAGCGAGCAGTACTTC	TRBV7-6		TRBJ2-7	TRBC2
clonotype29	clonotype29_consensus_40	1	0.00892857							CASSQSPGDEQFF	TGCGCCAGCAGCCAATCCCCTGGGGATGAGCAGTTCTTC	TRBV4-3		TRBJ2-1	TRBC2
clonotype30	clonotype30_consensus_42;clonotype30_consensus_41	1	0.00892857	CAETDNTDKLIF	TGTGCAGAGACAGATAACACCGACAAGCTCATCTTT	TRAV5		TRAJ34	TRAC	CASSPESEETQYF	TGTGCCAGCAGTCCGGAATCAGAGGAGACCCAGTACTTC	TRBV27		TRBJ2-5	TRBC2
clonotype31	clonotype31_consensus_44;clonotype31_consensus_43	1	0.00892857	CAGLPPGGTSYGKLTF	TGTGCAGGGCTACCCCCTGGTGGTACTAGCTATGGAAAGCTGACATTT	TRAV27		TRAJ52	TRAC	CASRGTVYEQYF	TGTGCCAGCAGGGGGACAGTTTACGAGCAGTACTTC	TRBV2		TRBJ2-7	TRBC2
clonotype32	clonotype32_consensus_46;clonotype32_consensus_45	1	0.00892857	CAVQEPDTGRRALTF	TGTGCTGTGCAGGAGCCGGACACGGGCAGGAGAGCACTTACTTTT	TRAV20		TRAJ5		CSAREAGTNTGELFF	TGCAGTGCTAGGGAAGCGGGGACTAACACCGGGGAGCTGTTTTTT	TRBV20-1		TRBJ2-2	TRBC2
clonotype33	clonotype33_consensus_48;clonotype33_consensus_47	1	0.00892857	CALNDAGNMLTF	TGTGCTCTGAATGATGCAGGCAACATGCTCACCTTT	TRAV19		TRAJ39	TRAC	CASRNRAPYEQYF	TGTGCCAGCAGGAACAGGGCCCCCTACGAGCAGTACTTC	TRBV28	TRBD1	TRBJ2-7
clonotype34	clonotype34_consensus_50;clonotype34_consensus_49	1	0.00892857	CALTDNNAGNMLTF	TGTGCTCTGACCGATAATAATGCAGGCAACATGCTCACCTTT	TRAV19		TRAJ39		CSVEVTSGSPNEQYF	TGCAGCGTTGAAGTAACTAGCGGGAGCCCCAACGAGCAGTACTTC	TRBV29-1		TRBJ2-7	TRBC2
clonotype35	clonotype35_consensus_52;clonotype35_consensus_51	1	0.00892857	CVVNGFTASGGSYIPTF	TGTGTGGTGAACGGTTTCACCGCATCAGGAGGAAGCTACATACCTACATTT	TRAV12-1		TRAJ6	TRAC	CATSRGPNNEQFF	TGTGCCACCAGCAGAGGACCTAACAATGAGCAGTTCTTC	TRBV15		TRBJ2-1
clonotype36	clonotype36_consensus_53	1	0.00892857	CILSVTNAGGTSYGKLTF	TGCATCCTGAGCGTCACTAATGCTGGTGGTACTAGCTATGGAAAGCTGACATTT	TRAV26-2		TRAJ52
clonotype37	clonotype37_consensus_54	1	0.00892857							CSVERAAGGSSYEQYF	TGCAGCGTTGAAAGGGCAGCGGGAGGATCCTCCTACGAGCAGTACTTC	TRBV29-1		TRBJ2-7	TRBC2
clonotype38	clonotype38_consensus_55	1	0.00892857	CAYRSVDRLMF	TGTGCTTATAGGAGCGTTGACAGACTCATGTTT	TRAV38-2/DV8		TRAJ31	TRAC
clonotype39	clonotype39_consensus_56	1	0.00892857							CASTLWGSGNTIYF	TGTGCCAGCACCCTATGGGGCTCTGGAAACACCATATATTTT	TRBV28		TRBJ1-3	TRBC1
clonotype40	clonotype40_consensus_57	1	0.00892857							CASSLLAGADEQYF	TGTGCCAGCAGTTTACTAGCGGGAGCGGACGAGCAGTACTTC	TRBV28		TRBJ2-7
clonotype41	clonotype41_consensus_58	1	0.00892857							CASSPNREGDYTF	TGTGCCAGCAGCCCAAACAGGGAGGGTGACTACACCTTC	TRBV7-9		TRBJ1-2	TRBC1
clonotype42	clonotype42_consensus_59	1	0.00892857							CASSLPAAYEQYF	TGTGCCAGCAGCTTACCAGCGGCCTACGAGCAGTACTTC	TRBV7-9		TRBJ2-7	TRBC2
clonotype43	clonotype43_consensus_60	1	0.00892857							CASSLELTYEQYF	TGTGCCAGCAGCTTAGAGTTGACCTACGAGCAGTACTTC	TRBV7-9		TRBJ2-7	TRBC2
clonotype44	clonotype44_consensus_61	1	0.00892857							CASSSGGTYEQYF	TGTGCCAGCAGCTCGGGGGGAACCTACGAGCAGTACTTC	TRBV7-9		TRBJ2-7	TRBC2
clonotype45	clonotype45_consensus_62	1	0.00892857							CASASVEGQETQYF	TGTGCCAGCGCCTCGGTGGAGGGGCAAGAGACCCAGTACTTC	TRBV9		TRBJ2-5
clonotype46	clonotype46_consensus_64;clonotype46_consensus_63	1	0.00892857	CAGDPRDFGNEKLTF	TGTGCAGGAGACCCGAGGGACTTTGGAAATGAGAAATTAACCTTT	TRAV27		TRAJ48	TRAC	CASSLGMNTEAFF	TGTGCCAGCAGCTTGGGGATGAACACTGAAGCTTTCTTT	TRBV7-9		TRBJ1-1	TRBC1
clonotype47	clonotype47_consensus_66;clonotype47_consensus_65	1	0.00892857	CAAPFSGSARQLTF	TGTGCAGCCCCCTTCTCTGGTTCTGCAAGGCAACTGACCTTT	TRAV13-1		TRAJ22	TRAC	CASSWWRDSDEQFF	TGCGCCAGCAGCTGGTGGCGGGATTCGGATGAGCAGTTCTTC	TRBV5-1		TRBJ2-1	TRBC2
clonotype48	clonotype48_consensus_68;clonotype48_consensus_67	1	0.00892857	CALSEDDYKLSF	TGTGCTCTGAGTGAGGACGACTACAAGCTCAGCTTT	TRAV19		TRAJ20	TRAC	CASSLTSRDTQYF	TGTGCCAGCAGTTTAACCTCAAGAGATACGCAGTATTTT	TRBV12-4		TRBJ2-3	TRBC2
clonotype49	clonotype49_consensus_70;clonotype49_consensus_69	1	0.00892857	CAMSVDSWGKLQF	TGTGCAATGAGCGTGGACAGCTGGGGGAAATTGCAGTTT	TRAV12-3		TRAJ24	TRAC	CASSHRGQTDEQFF	TGTGCCAGCAGTCACAGGGGGCAAACGGATGAGCAGTTCTTC	TRBV28	TRBD1	TRBJ2-1	TRBC2
clonotype50	clonotype50_consensus_72;clonotype50_consensus_71	1	0.00892857	CAVLYRYGNNRLAF	TGTGCTGTCCTCTACCGCTATGGGAACAACAGACTCGCTTTT	TRAV3		TRAJ7	TRAC	CASSLTRGPMGYTF	TGTGCCAGCAGTTTGACGAGGGGGCCGATGGGCTACACCTTC	TRBV28		TRBJ1-2	TRBC1
clonotype51	clonotype51_consensus_74;clonotype51_consensus_73	1	0.00892857	CAVRTTTGGGADGLTF	TGTGCTGTGAGGACGACGACGGGAGGAGGTGCTGACGGACTCACCTTT	TRAV21		TRAJ45		CASSSRRRRTVQYF	TGTGCCAGCAGTTCTCGGCGGCGGCGGACTGTGCAGTACTTC	TRBV28		TRBJ2-7	TRBC2
clonotype52	clonotype52_consensus_76;clonotype52_consensus_75	1	0.00892857	CAASANSNYQLIW	TGTGCAGCAAGCGCGAATAGCAACTATCAGTTAATCTGG	TRAV29/DV5		TRAJ33		CASRPTTGGRTQYF	TGTGCCAGCAGGCCCACCACAGGGGGACGCACCCAGTACTTC	TRBV28		TRBJ2-5	TRBC2
clonotype53	clonotype53_consensus_77	1	0.00892857							CSARDRWRYSSGNTIYF	TGCAGTGCTAGAGATCGTTGGAGATACTCCTCTGGAAACACCATATATTTT	TRBV20-1		TRBJ1-3	TRBC1
clonotype54	clonotype54_consensus_78	1	0.00892857							CASSPTGPSYNEQFF	TGTGCCAGCAGTCCCACTGGGCCTTCCTACAATGAGCAGTTCTTC	TRBV28		TRBJ2-1	TRBC2
clonotype55	clonotype55_consensus_79	1	0.00892857							CASSGAGGGNQPQHF	TGTGCCAGCAGTGGCGCGGGGGGAGGCAATCAGCCCCAGCATTTT	TRBV28		TRBJ1-5
clonotype56	clonotype56_consensus_80	1	0.00892857							CASNVLAGRHGYTF	TGTGCCAGCAACGTCCTAGCCGGCAGGCATGGCTACACCTTC	TRBV7-9		TRBJ1-2	TRBC1
clonotype57	clonotype57_consensus_81	1	0.00892857							CASSLTTGTGELFF	TGTGCCAGCAGTCTCACCACAGGGACCGGGGAGCTGTTTTTT	TRBV7-9		TRBJ2-2	TRBC2
clonotype58	clonotype58_consensus_82	1	0.00892857							CAELPGSNPNEQFF	TGTGCCGAACTACCGGGATCCAACCCCAATGAGCAGTTCTTC	TRBV7-9		TRBJ2-1	TRBC2
clonotype59	clonotype59_consensus_83	1	0.00892857							CASSPDLSSYEQYF	TGTGCCAGCAGCCCGGACTTGAGCTCCTACGAGCAGTACTTC	TRBV7-8		TRBJ2-7	TRBC2
clonotype60	clonotype60_consensus_84	1	0.00892857							CASSLYGGQEGYTF	TGTGCCAGCAGCTTATATGGGGGGCAGGAGGGCTACACCTTC	TRBV7-8	TRBD1	TRBJ1-2	TRBC1
clonotype61	clonotype61_consensus_85	1	0.00892857							CASSLAQASYEQYF	TGTGCCAGCAGCTTAGCACAGGCTTCCTACGAGCAGTACTTC	TRBV7-2		TRBJ2-7	TRBC2
clonotype62	clonotype62_consensus_86	1	0.00892857							CASGSGTFRQETQYF	TGCGCCAGCGGATCCGGGACTTTTCGCCAAGAGACCCAGTACTTC	TRBV10-2		TRBJ2-5	TRBC2
clonotype63	clonotype63_consensus_87	1	0.00892857							CASTTDRPNTGELFF	TGCGCCAGCACCACAGACCGACCGAACACCGGGGAGCTGTTTTTT	TRBV5-1		TRBJ2-2	TRBC2
clonotype64	clonotype64_consensus_89;clonotype64_consensus_88	1	0.00892857	CAPKREDTPLVF	TGCGCTCCCAAGAGGGAGGACACACCTCTTGTCTTT	TRAV1-1		TRAJ29	TRAC	CASSVGTGPNYEQYF	TGTGCCAGCAGCGTAGGGACAGGGCCAAACTACGAGCAGTACTTC	TRBV9	TRBD1	TRBJ2-7	TRBC2
clonotype65	clonotype65_consensus_91;clonotype65_consensus_90	1	0.00892857	CLLGGNSGGSNYKLTF	TGTCTTCTGGGGGGTAATAGTGGAGGTAGCAACTATAAACTGACATTT	TRAV40		TRAJ53	TRAC	CASSLRDGFYEQYF	TGTGCCAGCAGTTTAAGGGACGGCTTTTACGAGCAGTACTTC	TRBV12-4		TRBJ2-7	TRBC2
clonotype66	clonotype66_consensus_93;clonotype66_consensus_92	1	0.00892857	CAADNNAGNMLTF	TGTGCCGCAGATAATAATGCAGGCAACATGCTCACCTTT	TRAV12-2		TRAJ39	TRAC	CASRLALGTGELFF	TGTGCCAGCAGACTAGCGCTTGGAACCGGGGAGCTGTTTTTT	TRBV12-3		TRBJ2-2	TRBC2
clonotype67	clonotype67_consensus_95;clonotype67_consensus_94	1	0.00892857	CALIGEAAGNKLTF	TGTGCTCTGATTGGGGAAGCTGCAGGCAACAAGCTAACTTTT	TRAV9-2		TRAJ17	TRAC	CAIRGLAGFAYEQYF	TGTGCCATCAGGGGACTAGCGGGGTTTGCCTACGAGCAGTACTTC	TRBV10-3		TRBJ2-7	TRBC2
clonotype68	clonotype68_consensus_97;clonotype68_consensus_96	1	0.00892857	CVVSRDSGNTPLVF	TGTGTGGTGAGCCGGGATTCAGGAAACACACCTCTTGTCTTT	TRAV10		TRAJ29	TRAC	CASSLGPGPVASYF	TGTGCCAGCAGTCTAGGGCCGGGACCGGTCGCCTCGTATTTT	TRBV12-4	TRBD1	TRBJ2-3
clonotype69	clonotype69_consensus_99;clonotype69_consensus_98	1	0.00892857	CAYSAYNNNDMRF	TGTGCTTATAGCGCATACAATAACAATGACATGCGCTTT	TRAV38-2/DV8		TRAJ43	TRAC	CASSLELMGNEAFF	TGTGCCAGCAGTTTGGAGCTAATGGGCAATGAAGCTTTCTTT	TRBV12-3		TRBJ1-1	TRBC1
clonotype70	clonotype70_consensus_101;clonotype70_consensus_100	1	0.00892857	CAVRPRSGGSYIPTF	TGTGCTGTGAGACCCCGATCAGGAGGAAGCTACATACCTACATTT	TRAV3		TRAJ6	TRAC	CASRPLGKSDTQYF	TGTGCCAGCAGACCTTTGGGTAAATCAGATACGCAGTATTTT	TRBV7-9		TRBJ2-3
clonotype71	clonotype71_consensus_103;clonotype71_consensus_104;clonotype71_consensus_102	1	0.00892857	CALRSGNTGKLIF;CAMTRPRGNTDKLIF	TGTGCTCTGAGGTCTGGCAACACAGGCAAACTAATCTTT;TGTGCAATGACCCGTCCCCGGGGTAACACCGACAAGCTCATCTTT	TRAV19;TRAV12-3	;	TRAJ37;TRAJ34	TRAC;TRAC	CASSQVEVSNQPQHF	TGCGCCAGCAGCCAAGTCGAAGTTAGCAATCAGCCCCAGCATTTT	TRBV4-1		TRBJ1-5	TRBC1
clonotype72	clonotype72_consensus_106;clonotype72_consensus_105	1	0.00892857	CALSDTSSGSARQLTF	TGTGCTCTGAGCGATACTTCTTCTGGTTCTGCAAGGCAACTGACCTTT	TRAV19		TRAJ22	TRAC	CASSNSATNEKLFF	TGTGCCAGCAGCAACAGTGCAACTAATGAAAAACTGTTTTTT	TRBV7-9		TRBJ1-4
clonotype73	clonotype73_consensus_107	1	0.00892857							CASSDRDREDQPQHF	TGTGCCAGCAGTGACCGGGACAGGGAGGATCAGCCCCAGCATTTT	TRBV2	TRBD1	TRBJ1-5	TRBC1
clonotype74	clonotype74_consensus_108	1	0.00892857							CATERAGMGRHYGYTF	TGTGCCACCGAACGTGCAGGGATGGGCAGGCACTATGGCTACACCTTC	TRBV24-1		TRBJ1-2	TRBC1
clonotype75	clonotype75_consensus_109	1	0.00892857							CASSLRDGTYNEQFF	TGTGCCAGCAGCCTCCGGGACGGGACCTACAATGAGCAGTTCTTC	TRBV7-2		TRBJ2-1	TRBC2
clonotype76	clonotype76_consensus_110	1	0.00892857							CASSLWGQSNTEAFF	TGTGCCAGCAGCTTGTGGGGACAGTCGAACACTGAAGCTTTCTTT	TRBV7-2		TRBJ1-1	TRBC1
clonotype77	clonotype77_consensus_111	1	0.00892857							CASSLRTEWGTGELFF	TGTGCCAGCAGCCTTCGGACAGAGTGGGGCACCGGGGAGCTGTTTTTT	TRBV5-6		TRBJ2-2	TRBC2
clonotype78	clonotype78_consensus_113;clonotype78_consensus_112	1	0.00892857	CAVEDYGQNFVF	TGCGCTGTGGAGGACTATGGTCAGAATTTTGTCTTT	TRAV1-1		TRAJ26		CASSHNGASRTGELFF	TGTGCCAGTAGCCATAACGGTGCCTCACGGACCGGGGAGCTGTTTTTT	TRBV19		TRBJ2-2	TRBC2
clonotype79	clonotype79_consensus_115;clonotype79_consensus_114	1	0.00892857	CAARAGTALIF	TGTGCAGCAAGAGCAGGAACTGCTCTGATCTTT	TRAV13-1		TRAJ15	TRAC	CASSQDRGGAPNEQFF	TGCGCCAGCAGCCAAGATCGGGGGGGCGCTCCCAATGAGCAGTTCTTC	TRBV4-3		TRBJ2-1	TRBC2
clonotype80	clonotype80_consensus_117;clonotype80_consensus_116	1	0.00892857	CAERRTALIF	TGTGCAGAGCGTAGAACTGCTCTGATCTTT	TRAV13-2		TRAJ15		CASSGHPDRVPGELFF	TGTGCCAGCAGCGGCCATCCCGACAGGGTCCCCGGGGAGCTGTTTTTT	TRBV9		TRBJ2-2	TRBC2
clonotype81	clonotype81_consensus_119;clonotype81_consensus_118	1	0.00892857	CAVKEGFNKFYF	TGTGCCGTGAAGGAGGGCTTCAACAAATTTTACTTT	TRAV12-2		TRAJ21	TRAC	CASSARSGPSNEQFF	TGTGCCAGCAGCGCGAGATCGGGACCATCAAATGAGCAGTTCTTC	TRBV2		TRBJ2-1	TRBC2
clonotype82	clonotype82_consensus_121;clonotype82_consensus_120	1	0.00892857	CAMREGYGNNRLAF	TGTGCAATGAGAGAGGGCTATGGGAACAACAGACTCGCTTTT	TRAV14/DV4		TRAJ7		CASSPQMLGDTGELFF	TGCGCCAGCAGCCCTCAAATGCTAGGGGATACCGGGGAGCTGTTTTTT	TRBV4-1		TRBJ2-2	TRBC2
clonotype83	clonotype83_consensus_122	1	0.00892857							CASSLVPDSRTDTQYF	TGTGCCAGCAGCTTAGTTCCCGACAGCCGCACAGATACGCAGTATTTT	TRBV7-9		TRBJ2-3	TRBC2
clonotype84	clonotype84_consensus_123	1	0.00892857							CASSLARTGKVHEQYF	TGTGCCAGCAGCTTGGCCAGGACAGGAAAAGTACACGAGCAGTACTTC	TRBV7-9		TRBJ2-7
clonotype85	clonotype85_consensus_125;clonotype85_consensus_124	1	0.00892857	CAGYNTNAGKSTF	TGTGCAGGGTATAACACCAATGCAGGCAAATCAACCTTT	TRAV27		TRAJ27	TRAC	CASSPYRQGLDQPQHF	TGTGCCAGCAGTCCGTATCGACAGGGTCTCGATCAGCCCCAGCATTTT	TRBV12-3		TRBJ1-5	TRBC1
clonotype86	clonotype86_consensus_127;clonotype86_consensus_126	1	0.00892857	CSLFTGNQFYF	TGCTCCCTCTTCACCGGTAACCAGTTCTATTTT	TRAV38-2/DV8		TRAJ49	TRAC	CASSFPRKAASGNTIYF	TGTGCCAGCAGTTTCCCAAGGAAGGCAGCCTCTGGAAACACCATATATTTT	TRBV28		TRBJ1-3	TRBC1
clonotype87	clonotype87_consensus_129;clonotype87_consensus_128	1	0.00892857	CALSEATGRRALTF	TGTGCTCTGAGTGAGGCAACGGGCAGGAGAGCACTTACTTTT	TRAV19		TRAJ5	TRAC	CSVEDSGAYRSTWSTEAFF	TGCAGCGTTGAAGACTCAGGAGCTTACCGCAGTACTTGGAGCACTGAAGCTTTCTTT	TRBV29-1		TRBJ1-1	TRBC1
clonotype88	clonotype88_consensus_131;clonotype88_consensus_130	1	0.00892857	CAARLNYGGSQGNLIF	TGTGCAGCAAGGCTGAATTATGGAGGAAGCCAAGGAAATCTCATCTTT	TRAV29/DV5		TRAJ42	TRAC	CASSQEGPTLAAYEQYF	TGTGCCAGCAGCCAAGAAGGCCCGACGCTAGCGGCCTACGAGCAGTACTTC	TRBV4-2		TRBJ2-7	TRBC2
clonotype89	clonotype89_consensus_132	1	0.00892857	CAVLYGNKLVF	TGTGCAGTACTATATGGAAACAAACTGGTCTTT	TRAV29/DV5		TRAJ47
clonotype90	clonotype90_consensus_133	1	0.00892857							CASSFAPPRSSYNEQFF	TGTGCCAGCAGCTTCGCCCCCCCCCGAAGCTCCTACAATGAGCAGTTCTTC	TRBV7-2		TRBJ2-1
clonotype91	clonotype91_consensus_134	1	0.00892857							CASSFSLGEANTGELFF	TGTGCCAGCAGCTTTTCTCTGGGGGAAGCAAACACCGGGGAGCTGTTTTTT	TRBV7-6		TRBJ2-2	TRBC2
clonotype92	clonotype92_consensus_136;clonotype92_consensus_135	1	0.00892857	CAGLKLTSGSRLTF	TGTGCTGGCTTGAAGTTAACCAGTGGCTCTAGGTTGACCTTT	TRAV22		TRAJ58	TRAC	CASSLGGISRGINEQFF	TGTGCCAGCAGCTTAGGCGGAATTTCAAGGGGGATAAATGAGCAGTTCTTC	TRBV7-2		TRBJ2-1	TRBC2
clonotype93	clonotype93_consensus_138;clonotype93_consensus_137	1	0.00892857	CAVNKGGANNLFF	TGTGCCGTGAACAAAGGTGGGGCAAACAACCTCTTCTTT	TRAV12-2		TRAJ36	TRAC	CASSQDLGQGMNTEAFF	TGTGCCAGCAGCCAAGATTTGGGACAGGGAATGAACACTGAAGCTTTCTTT	TRBV14	TRBD1	TRBJ1-1	TRBC1
clonotype94	clonotype94_consensus_140;clonotype94_consensus_139	1	0.00892857	CAFMSYTGNQFYF	TGTGCTTTCATGTCCTACACCGGTAACCAGTTCTATTTT	TRAV38-1		TRAJ49	TRAC	CASSPLGQALLNTEAFF	TGTGCCAGCAGCCCCCTAGGGCAGGCTTTACTGAACACTGAAGCTTTCTTT	TRBV7-9		TRBJ1-1	TRBC1
clonotype95	clonotype95_consensus_142;clonotype95_consensus_141	1	0.00892857	CAMREGNTGGFKTIF	TGTGCAATGAGAGAGGGAAATACTGGAGGCTTCAAAACTATCTTT	TRAV14/DV4		TRAJ9	TRAC	CASSPKLAGGVSYNEQFF	TGTGCCAGCAGCCCGAAATTAGCGGGAGGGGTGTCCTACAATGAGCAGTTCTTC	TRBV3-1	TRBD2	TRBJ2-1
clonotype96	clonotype96_consensus_143	1	0.00892857							CASSRRLSRGSSTDTQYF	TGTGCCAGCAGCCGTCGACTAAGTAGGGGTAGCAGCACAGATACGCAGTATTTT	TRBV7-9		TRBJ2-3	TRBC2
clonotype97	clonotype97_consensus_144	1	0.00892857							CASSSPTTAGASTDTQYF	TGTGCCAGCAGCTCTCCTACCACAGCGGGGGCAAGCACAGATACGCAGTATTTT	TRBV7-9		TRBJ2-3	TRBC2
clonotype98	clonotype98_consensus_145	1	0.00892857							CASSLVAGEGLITDTQYF	TGTGCCAGCAGCTTGGTAGCGGGAGAAGGCCTTATCACAGATACGCAGTATTTT	TRBV7-2		TRBJ2-3	TRBC2
clonotype99	clonotype99_consensus_147;clonotype99_consensus_146	1	0.00892857	CAYYPGTYKYIF	TGTGCTTATTATCCAGGAACCTACAAATACATCTTT	TRAV38-2/DV8		TRAJ40	TRAC	CASSPMTLTGNTVYEQYF	TGTGCCAGCAGCCCTATGACTCTCACAGGGAACACCGTTTACGAGCAGTACTTC	TRBV7-9		TRBJ2-7	TRBC2
clonotype100	clonotype100_consensus_149;clonotype100_consensus_148	1	0.00892857	CAAPPGGNNRKLIW	TGTGCAGCCCCGCCCGGTGGCAACAACCGTAAGCTGATTTGG	TRAV13-1		TRAJ38	TRAC	CASSLGSLGEQFF	TGTGCCAGCAGCTTAGGTTCATTGGGCGAGCAGTTCTTC	TRBV13		TRBJ2-1	TRBC2
clonotype101	clonotype101_consensus_150	1	0.00892857							CASSARDTNTGELFF	TGTGCCAGCAGCGCCCGGGACACCAACACCGGGGAGCTGTTTTTT	TRBV13		TRBJ2-2	TRBC2
clonotype102	clonotype102_consensus_152;clonotype102_consensus_151	1	0.00892857	CAYDKIIF	TGTGCTTATGACAAGATCATCTTT	TRAV38-2/DV8		TRAJ30	TRAC	CASSLDRSDNYGYTF	TGTGCCAGCAGCTTAGACAGGTCCGATAACTATGGCTACACCTTC	TRBV13		TRBJ1-2	TRBC1
