## Supplementary Data File 11 for "Cancers modulate p53 truncal neoantigen display to evade T cell detection"

### Sheet: Cover Sheet
cDNA	Sequences of indicated cDNA.
gRNA	Sequences of indicated gRNA.
Genotyping	Sequences of indicated primers for genotyping.
qRT-PCR	Sequences of indicated primers for qRT-PCR.

### Sheet: cDNA
cDNA	Sequence
p53-wt (for p305cdTAG)	ATGGAGGAGCCGCAGTCAGATCCTAGCGTCGAGCCCCCTCTGAGTCAGGAAACATTTTCAGACCTATGGAAACTACTTCCTGAAAACAACGTTCTGTCCCCCTTGCCGTCCCAAGCAATGGATGATTTGATGCTGTCCCCGGACGATATTGAACAATGGTTCACTGAAGACCCAGGTCCAGATGAAGCTCCCAGAATGCCAGAGGCTGCTCCCCCCGTGGCCCCTGCACCAGCAGCTCCTACACCGGCGGCCCCTGCACCAGCCCCCTCCTGGCCCCTGTCATCTTCTGTCCCTTCCCAGAAAACCTACCAGGGCAGCTACGGTTTCCGTCTGGGCTTCTTGCATTCTGGGACAGCCAAGTCTGTGACTTGCACGTACTCCCCTGCCCTCAACAAGATG…
p53-C141Y (for p305cdTAG)	ATGGAGGAGCCGCAGTCAGATCCTAGCGTCGAGCCCCCTCTGAGTCAGGAAACATTTTCAGACCTATGGAAACTACTTCCTGAAAACAACGTTCTGTCCCCCTTGCCGTCCCAAGCAATGGATGATTTGATGCTGTCCCCGGACGATATTGAACAATGGTTCACTGAAGACCCAGGTCCAGATGAAGCTCCCAGAATGCCAGAGGCTGCTCCCCCCGTGGCCCCTGCACCAGCAGCTCCTACACCGGCGGCCCCTGCACCAGCCCCCTCCTGGCCCCTGTCATCTTCTGTCCCTTCCCAGAAAACCTACCAGGGCAGCTACGGTTTCCGTCTGGGCTTCTTGCATTCTGGGACAGCCAAGTCTGTGACTTGCACGTACTCCCCTGCCCTCAACAAGATG…
p53-R158L (for p305cdTAG)	ATGGAGGAGCCGCAGTCAGATCCTAGCGTCGAGCCCCCTCTGAGTCAGGAAACATTTTCAGACCTATGGAAACTACTTCCTGAAAACAACGTTCTGTCCCCCTTGCCGTCCCAAGCAATGGATGATTTGATGCTGTCCCCGGACGATATTGAACAATGGTTCACTGAAGACCCAGGTCCAGATGAAGCTCCCAGAATGCCAGAGGCTGCTCCCCCCGTGGCCCCTGCACCAGCAGCTCCTACACCGGCGGCCCCTGCACCAGCCCCCTCCTGGCCCCTGTCATCTTCTGTCCCTTCCCAGAAAACCTACCAGGGCAGCTACGGTTTCCGTCTGGGCTTCTTGCATTCTGGGACAGCCAAGTCTGTGACTTGCACGTACTCCCCTGCCCTCAACAAGATG…
p53-R175H (for p305cdTAG)	ATGGAGGAGCCGCAGTCAGATCCTAGCGTCGAGCCCCCTCTGAGTCAGGAAACATTTTCAGACCTATGGAAACTACTTCCTGAAAACAACGTTCTGTCCCCCTTGCCGTCCCAAGCAATGGATGATTTGATGCTGTCCCCGGACGATATTGAACAATGGTTCACTGAAGACCCAGGTCCAGATGAAGCTCCCAGAATGCCAGAGGCTGCTCCCCCCGTGGCCCCTGCACCAGCAGCTCCTACACCGGCGGCCCCTGCACCAGCCCCCTCCTGGCCCCTGTCATCTTCTGTCCCTTCCCAGAAAACCTACCAGGGCAGCTACGGTTTCCGTCTGGGCTTCTTGCATTCTGGGACAGCCAAGTCTGTGACTTGCACGTACTCCCCTGCCCTCAACAAGATG…
p53-H193Y (for p305cdTAG)	ATGGAGGAGCCGCAGTCAGATCCTAGCGTCGAGCCCCCTCTGAGTCAGGAAACATTTTCAGACCTATGGAAACTACTTCCTGAAAACAACGTTCTGTCCCCCTTGCCGTCCCAAGCAATGGATGATTTGATGCTGTCCCCGGACGATATTGAACAATGGTTCACTGAAGACCCAGGTCCAGATGAAGCTCCCAGAATGCCAGAGGCTGCTCCCCCCGTGGCCCCTGCACCAGCAGCTCCTACACCGGCGGCCCCTGCACCAGCCCCCTCCTGGCCCCTGTCATCTTCTGTCCCTTCCCAGAAAACCTACCAGGGCAGCTACGGTTTCCGTCTGGGCTTCTTGCATTCTGGGACAGCCAAGTCTGTGACTTGCACGTACTCCCCTGCCCTCAACAAGATG…
p53-I195F (for p305cdTAG)	ATGGAGGAGCCGCAGTCAGATCCTAGCGTCGAGCCCCCTCTGAGTCAGGAAACATTTTCAGACCTATGGAAACTACTTCCTGAAAACAACGTTCTGTCCCCCTTGCCGTCCCAAGCAATGGATGATTTGATGCTGTCCCCGGACGATATTGAACAATGGTTCACTGAAGACCCAGGTCCAGATGAAGCTCCCAGAATGCCAGAGGCTGCTCCCCCCGTGGCCCCTGCACCAGCAGCTCCTACACCGGCGGCCCCTGCACCAGCCCCCTCCTGGCCCCTGTCATCTTCTGTCCCTTCCCAGAAAACCTACCAGGGCAGCTACGGTTTCCGTCTGGGCTTCTTGCATTCTGGGACAGCCAAGTCTGTGACTTGCACGTACTCCCCTGCCCTCAACAAGATG…
p53-I195T (for p305cdTAG)	ATGGAGGAGCCGCAGTCAGATCCTAGCGTCGAGCCCCCTCTGAGTCAGGAAACATTTTCAGACCTATGGAAACTACTTCCTGAAAACAACGTTCTGTCCCCCTTGCCGTCCCAAGCAATGGATGATTTGATGCTGTCCCCGGACGATATTGAACAATGGTTCACTGAAGACCCAGGTCCAGATGAAGCTCCCAGAATGCCAGAGGCTGCTCCCCCCGTGGCCCCTGCACCAGCAGCTCCTACACCGGCGGCCCCTGCACCAGCCCCCTCCTGGCCCCTGTCATCTTCTGTCCCTTCCCAGAAAACCTACCAGGGCAGCTACGGTTTCCGTCTGGGCTTCTTGCATTCTGGGACAGCCAAGTCTGTGACTTGCACGTACTCCCCTGCCCTCAACAAGATG…
p53-G245S (for p305cdTAG)	ATGGAGGAGCCGCAGTCAGATCCTAGCGTCGAGCCCCCTCTGAGTCAGGAAACATTTTCAGACCTATGGAAACTACTTCCTGAAAACAACGTTCTGTCCCCCTTGCCGTCCCAAGCAATGGATGATTTGATGCTGTCCCCGGACGATATTGAACAATGGTTCACTGAAGACCCAGGTCCAGATGAAGCTCCCAGAATGCCAGAGGCTGCTCCCCCCGTGGCCCCTGCACCAGCAGCTCCTACACCGGCGGCCCCTGCACCAGCCCCCTCCTGGCCCCTGTCATCTTCTGTCCCTTCCCAGAAAACCTACCAGGGCAGCTACGGTTTCCGTCTGGGCTTCTTGCATTCTGGGACAGCCAAGTCTGTGACTTGCACGTACTCCCCTGCCCTCAACAAGATG…
p53-R248L (for p305cdTAG)	ATGGAGGAGCCGCAGTCAGATCCTAGCGTCGAGCCCCCTCTGAGTCAGGAAACATTTTCAGACCTATGGAAACTACTTCCTGAAAACAACGTTCTGTCCCCCTTGCCGTCCCAAGCAATGGATGATTTGATGCTGTCCCCGGACGATATTGAACAATGGTTCACTGAAGACCCAGGTCCAGATGAAGCTCCCAGAATGCCAGAGGCTGCTCCCCCCGTGGCCCCTGCACCAGCAGCTCCTACACCGGCGGCCCCTGCACCAGCCCCCTCCTGGCCCCTGTCATCTTCTGTCCCTTCCCAGAAAACCTACCAGGGCAGCTACGGTTTCCGTCTGGGCTTCTTGCATTCTGGGACAGCCAAGTCTGTGACTTGCACGTACTCCCCTGCCCTCAACAAGATG…
p53-R248Q (for p305cdTAG)	ATGGAGGAGCCGCAGTCAGATCCTAGCGTCGAGCCCCCTCTGAGTCAGGAAACATTTTCAGACCTATGGAAACTACTTCCTGAAAACAACGTTCTGTCCCCCTTGCCGTCCCAAGCAATGGATGATTTGATGCTGTCCCCGGACGATATTGAACAATGGTTCACTGAAGACCCAGGTCCAGATGAAGCTCCCAGAATGCCAGAGGCTGCTCCCCCCGTGGCCCCTGCACCAGCAGCTCCTACACCGGCGGCCCCTGCACCAGCCCCCTCCTGGCCCCTGTCATCTTCTGTCCCTTCCCAGAAAACCTACCAGGGCAGCTACGGTTTCCGTCTGGGCTTCTTGCATTCTGGGACAGCCAAGTCTGTGACTTGCACGTACTCCCCTGCCCTCAACAAGATG…
p53-R248W (for p305cdTAG)	ATGGAGGAGCCGCAGTCAGATCCTAGCGTCGAGCCCCCTCTGAGTCAGGAAACATTTTCAGACCTATGGAAACTACTTCCTGAAAACAACGTTCTGTCCCCCTTGCCGTCCCAAGCAATGGATGATTTGATGCTGTCCCCGGACGATATTGAACAATGGTTCACTGAAGACCCAGGTCCAGATGAAGCTCCCAGAATGCCAGAGGCTGCTCCCCCCGTGGCCCCTGCACCAGCAGCTCCTACACCGGCGGCCCCTGCACCAGCCCCCTCCTGGCCCCTGTCATCTTCTGTCCCTTCCCAGAAAACCTACCAGGGCAGCTACGGTTTCCGTCTGGGCTTCTTGCATTCTGGGACAGCCAAGTCTGTGACTTGCACGTACTCCCCTGCCCTCAACAAGATG…
p53-R249S (for p305cdTAG)	ATGGAGGAGCCGCAGTCAGATCCTAGCGTCGAGCCCCCTCTGAGTCAGGAAACATTTTCAGACCTATGGAAACTACTTCCTGAAAACAACGTTCTGTCCCCCTTGCCGTCCCAAGCAATGGATGATTTGATGCTGTCCCCGGACGATATTGAACAATGGTTCACTGAAGACCCAGGTCCAGATGAAGCTCCCAGAATGCCAGAGGCTGCTCCCCCCGTGGCCCCTGCACCAGCAGCTCCTACACCGGCGGCCCCTGCACCAGCCCCCTCCTGGCCCCTGTCATCTTCTGTCCCTTCCCAGAAAACCTACCAGGGCAGCTACGGTTTCCGTCTGGGCTTCTTGCATTCTGGGACAGCCAAGTCTGTGACTTGCACGTACTCCCCTGCCCTCAACAAGATG…
p53-R249M (for p305cdTAG)	ATGGAGGAGCCGCAGTCAGATCCTAGCGTCGAGCCCCCTCTGAGTCAGGAAACATTTTCAGACCTATGGAAACTACTTCCTGAAAACAACGTTCTGTCCCCCTTGCCGTCCCAAGCAATGGATGATTTGATGCTGTCCCCGGACGATATTGAACAATGGTTCACTGAAGACCCAGGTCCAGATGAAGCTCCCAGAATGCCAGAGGCTGCTCCCCCCGTGGCCCCTGCACCAGCAGCTCCTACACCGGCGGCCCCTGCACCAGCCCCCTCCTGGCCCCTGTCATCTTCTGTCCCTTCCCAGAAAACCTACCAGGGCAGCTACGGTTTCCGTCTGGGCTTCTTGCATTCTGGGACAGCCAAGTCTGTGACTTGCACGTACTCCCCTGCCCTCAACAAGATG…
p53-R273H (for p305cdTAG)	ATGGAGGAGCCGCAGTCAGATCCTAGCGTCGAGCCCCCTCTGAGTCAGGAAACATTTTCAGACCTATGGAAACTACTTCCTGAAAACAACGTTCTGTCCCCCTTGCCGTCCCAAGCAATGGATGATTTGATGCTGTCCCCGGACGATATTGAACAATGGTTCACTGAAGACCCAGGTCCAGATGAAGCTCCCAGAATGCCAGAGGCTGCTCCCCCCGTGGCCCCTGCACCAGCAGCTCCTACACCGGCGGCCCCTGCACCAGCCCCCTCCTGGCCCCTGTCATCTTCTGTCCCTTCCCAGAAAACCTACCAGGGCAGCTACGGTTTCCGTCTGGGCTTCTTGCATTCTGGGACAGCCAAGTCTGTGACTTGCACGTACTCCCCTGCCCTCAACAAGATG…
p53-wt (for p307)	ATGGAGGAGCCGCAGTCAGATCCTAGCGTCGAGCCCCCTCTGAGTCAGGAAACATTTTCAGACCTATGGAAACTACTTCCTGAAAACAACGTTCTGTCCCCCTTGCCGTCCCAAGCAATGGATGATTTGATGCTGTCCCCGGACGATATTGAACAATGGTTCACTGAAGACCCAGGTCCAGATGAAGCTCCCAGAATGCCAGAGGCTGCTCCCCCCGTGGCCCCTGCACCAGCAGCTCCTACACCGGCGGCCCCTGCACCAGCCCCCTCCTGGCCCCTGTCATCTTCTGTCCCTTCCCAGAAAACCTACCAGGGCAGCTACGGTTTCCGTCTGGGCTTCTTGCATTCTGGGACAGCCAAGTCTGTGACTTGCACGTACTCCCCTGCCCTCAACAAGATG…
p53-R175H (for p307)	ATGGAGGAGCCGCAGTCAGATCCTAGCGTCGAGCCCCCTCTGAGTCAGGAAACATTTTCAGACCTATGGAAACTACTTCCTGAAAACAACGTTCTGTCCCCCTTGCCGTCCCAAGCAATGGATGATTTGATGCTGTCCCCGGACGATATTGAACAATGGTTCACTGAAGACCCAGGTCCAGATGAAGCTCCCAGAATGCCAGAGGCTGCTCCCCCCGTGGCCCCTGCACCAGCAGCTCCTACACCGGCGGCCCCTGCACCAGCCCCCTCCTGGCCCCTGTCATCTTCTGTCCCTTCCCAGAAAACCTACCAGGGCAGCTACGGTTTCCGTCTGGGCTTCTTGCATTCTGGGACAGCCAAGTCTGTGACTTGCACGTACTCCCCTGCCCTCAACAAGATG…
p53-I195F (for p307)	ATGGAGGAGCCGCAGTCAGATCCTAGCGTCGAGCCCCCTCTGAGTCAGGAAACATTTTCAGACCTATGGAAACTACTTCCTGAAAACAACGTTCTGTCCCCCTTGCCGTCCCAAGCAATGGATGATTTGATGCTGTCCCCGGACGATATTGAACAATGGTTCACTGAAGACCCAGGTCCAGATGAAGCTCCCAGAATGCCAGAGGCTGCTCCCCCCGTGGCCCCTGCACCAGCAGCTCCTACACCGGCGGCCCCTGCACCAGCCCCCTCCTGGCCCCTGTCATCTTCTGTCCCTTCCCAGAAAACCTACCAGGGCAGCTACGGTTTCCGTCTGGGCTTCTTGCATTCTGGGACAGCCAAGTCTGTGACTTGCACGTACTCCCCTGCCCTCAACAAGATG…
HLA-B*07:02	ATGCTGGTAATGGCTCCCAGGACAGTTCTTCTGCTCCTGTCAGCCGCCCTGGCCCTGACAGAAACGTGGGCGGGTAGCCATAGTATGAGATATTTCTATACAAGCGTTTCAAGACCTGGCAGAGGCGAGCCGAGATTCATCTCTGTGGGGTACGTGGATGACACGCAATTCGTACGATTTGACTCTGACGCAGCGAGTCCAAGAGAGGAACCTCGGGCTCCATGGATTGAGCAGGAAGGTCCGGAGTACTGGGACAGGAACACACAGATCTATAAGGCCCAAGCCCAGACCGATAGAGAGAGTCTCCGGAACCTGAGAGGTTACTATAACCAGAGCGAAGCCGGGAGCCATACGCTTCAGTCCATGTACGGCTGCGACGTCGGACCTGATGGACGCTTG…
Firefly luciferase	ATGGAAGATGCCAAAAACATTAAGAAGGGCCCAGCGCCATTCTACCCACTCGAAGACGGGACCGCCGGCGAGCAGCTGCACAAAGCCATGAAGCGCTACGCCCTGGTGCCCGGCACCATCGCCTTTACCGACGCACATATCGAGGTGGACATTACCTACGCCGAGTACTTCGAGATGAGCGTTCGGCTGGCAGAAGCTATGAAGCGCTATGGGCTGAATACAAACCATCGGATCGTGGTGTGCAGCGAGAATAGCTTGCAGTTCTTCATGCCCGTGTTGGGTGCCCTGTTCATCGGTGTGGCTGTGGCCCCAGCTAACGACATCTACAACGAGCGCGAGCTGCTGAACAGCATGGGCATCAGCCAGCCCACCGTCGTATTCGTGAGCAAGAAAGGGCTG…
CD8ab	ATGGCCCTTCCAGTGACTGCTCTCCTTTTGCCGTTGGCGTTGCTCCTCCACGCGGCACGCCCATCACAATTCCGGGTAAGTCCTTTGGATCGCACGTGGAATCTCGGCGAGACTGTCGAACTTAAATGTCAAGTTCTCCTTTCTAATCCTACAAGTGGTTGTAGCTGGTTGTTTCAGCCTCGCGGTGCGGCTGCGAGCCCGACGTTCCTCCTGTATCTCAGTCAAAATAAACCGAAAGCCGCGGAGGGACTGGACACGCAAAGATTTTCCGGGAAGCGGCTGGGCGATACCTTTGTACTCACTCTTTCTGATTTCCGCCGGGAGAATGAAGGATATTACTTCTGCTCTGCATTGTCCAACTCCATTATGTATTTTTCACACTTCGTTCCGGTCTTCCTG…
I195F-TCR	ATGGGAATCAGGCTCCTCTGTCGTGTGGCCTTTTGTTTCCTGGCTGTAGGCCTCGTAGATGTGAAAGTAACCCAGAGCTCGAGATATCTAGTCAAAAGGACGGGAGAGAAAGTTTTTCTGGAATGTGTCCAGGATATGGACCATGAAAATATGTTCTGGTATCGACAAGACCCAGGTCTGGGGCTACGGCTGATCTATTTCTCATATGATGTTAAAATGAAAGAAAAAGGAGATATTCCTGAGGGGTACAGTGTCTCTAGAGAGAAGAAGGAGCGCTTCTCCCTGATTCTGGAGTCCGCCAGCACCAACCAGACATCTATGTACCTCTGTGCCAGCAGGGGGGAGGGAGGAGAGACCCAGTACTTCGGGCCAGGCACGCGGCTCCTGGTGCTCGAGGAT…
R175H-TCR1	ATGGCCATCGGGCTCCTGTGCTGTGTGGCCTTTTCTCTCCTGTGGGCAAGTCCAGTGAACGCGGGCGTGACCCAGACCCCGAAGTTCCAAGTTCTGAAAACCGGTCAGAGCATGACCCTGCAGTGCGCGCAAGACATGAACCACAACAGCATGTACTGGTATCGTCAAGATCCGGGTATGGGCCTGCGCCTGATCTACTATAGCGCGAGCGAGGGTACCACTGACAAGGGCGAAGTGCCGAACGGTTACAACGTTAGCCGTCTGAACAAGCGTGAGTTCAGCCTGCGTCTGGAAAGCGCGGCTCCGAGCCAGACCAGCGTGTACTTCTGCGCGAGCTCCGAGGGCCTGTGGCAGGTTGGTGACGAACAATACTTCGGTCCGGGTACCCGTCTGACCGTG…
R175H-TCR2	ATGGCCACAAGGTTGTTCTTCTATGTGGCCCTTTGTCTCCTGTGGACAGGACACATGGATGCCGGTATTACCCAAAGCCCGCGTCACAAGGTGACCGAAACCGGTACCCCGGTTACCCTGCGTTGCCACCAGACCGAAAACCACCGTTACATGTACTGGTACCGTCAAGATCCGGGTCACGGCCTGCGTCTGATTCACTATAGCTACGGTGTGAAGGACACCGACAAAGGTGAGGTGAGCGACGGCTATAGCGTTAGCCGTAGCAAAACCGAGGATTTCCTGTTGACCCTGGAAAGCGCGACCAGCTCCCAGACCAGCGTGTACTTCTGCGCGATCAGCGAGCTGGTTACCGGTGACAGCCCGCTGCACTTTGGTAACGGCACCCGTCTGACCGTGACC…
R175H-TCR3	ATGCACCCCCAGCTCCTTGGCTATGTGGTCCTTTGCCTTCTAGGAGCAGGCCCCCTGGAAGCGCAGGTGACCCAGAACCCGCGCTATCTGATTACCGTGACCGGCAAAAAACTGACCGTGACCTGCAGCCAGAACATGAACCATGAATATATGAGCTGGTATCGCCAGGATCCGGGCCTGGGCCTGCGCCAGATTTATTATAGCATGAACGTGGAAGTGACCGATAAAGGCGATGTGCCGGAAGGCTATAAAGTGAGCCGCAAAGAAAAACGCAACTTTCCGCTGATTCTGGAAAGCCCGAGCCCGAACCAGACCAGCCTGTATTTTTGCGCGAGCAGCATTCAGCAGGGCGCGGATACCCAGTATTTTGGCCCGGGCACCCGCCTGACCGTGCTGGAG…
EBV-LMP2A-TCR	ATGGGTACCAGTCTCCTATGCTGGGTGGTCCTGGGTTTCCTAGGGACAGATCACACAGGTGCTGGAGTCTCCCAGTCTCCCAGGTACAAAGTCACAAAGAGGGGACAGGATGTAACTCTCAGGTGTGATCCAATTTCGAGTCATGCAACCCTTTATTGGTATCAACAGGCCCTGGGGCAGGGCCCAGAGTTTCTGACTTACTTCAATTATGAAGCTCAACCAGACAAATCAGGGCTGCCCAGTGATCGGTTCTCTGCAGAGAGGCCTGAGGGATCCATCTCCACTCTGACGATTCAGCGCACAGAGCAGCGGGACTCAGCCATGTATCGCTGTGCTAGCAGCTTAGGTCCCGCAGGGATCCAAGAGACCCAGTACTTCGGGCCAGGCACGCGGCTCCTG…

### Sheet: gRNA
gRNA	Sequence
Scramble human	ATCGTTTCCGCTTAACGGCG
ERAP1-sg1	TCCACCATTCCATAGTGACC
ERAP1-sg2	GAAGATGAGCACCTATCTGG
ERAP1-sg4	AGTGAATGACAACTGTGTAC
TP53	CCATTGTTCAATATCGTCCG
Scramble mouse	ACGTGTAAGGCGAACGCCTT
Erap1-sg1	CAGTGGATCAAATTTAACGT
Erap1-sg2	CATGAGATCATAATGAATCG
Erap1-sg3	AATGATGAAGGCCACTAGGT
Erap1-sg4	AAGGTCATTCCACCATTCCA

### Sheet: Genotyping
Primer	Sequence
human TP53 I195 codon, forward primer	CAGCACATGACGGAGGTTG
human TP53 I195 codon, reverse primer	CTTAACCCCTCCTCCCAGAG
human ERAP1 Exon 2–9, forward primer	GAAGATGGTGTTTCTGCCCC
human ERAP1 Exon 2–9, reverse primer	AAGGGATGGATGGCTTTTGC
human ERAP1 Exon 11–19, forward primer	TCATCCTCACATTGGCATCAG
human ERAP1 Exon 11–19, reverse primer	GGAGCCAAAACAGCCATCTC

### Sheet: qRT-PCR
Primer	Sequence
human 36B4, forward primer	CAGATTGGCTACCCAACTGTT
human 36B4, reverse primer	GGAAGGTGTAATCCGTCTCCAC
human TP53, forward primer	GAGGTTGGCTCTGACTGTACC
human TP53, reverse primer	TCCGTCCCAGTAGATTACCAC
